# Misregulation of mitochondrial 6mA promotes the propagation of mutant mtDNA and causes aging in *C. elegans*

**DOI:** 10.1101/2023.03.27.534335

**Authors:** Anne Hahn, Grace Ching Ching Hung, Arnaud Ahier, Brian M. Forde, Chuan-Yang Dai, Rachel Shin Yie Lee, Daniel Campbell, Tessa Onraet, Ina Kirmes, Steven Zuryn

## Abstract

In virtually all eukaryotes, the mitochondrial genome (mitochondrial DNA, mtDNA) encodes proteins necessary for oxidative phosphorylation (OXPHOS) and the RNA machinery required for their synthesis inside the mitochondria. Appropriate regulation of mtDNA copy number and expression is essential for ensuring the correct stoichiometric formation of OXPHOS complexes assembled from both nuclear- and mtDNA-encoded subunits. The mechanisms of mtDNA regulation are not completely understood but are essential to organismal viability and lifespan. Here, using multiple approaches, we identify the presence of N6-methylation (6mA) on the mtDNA of diverse animal and plant species. Importantly, we also demonstrate that this modification is regulated in *C. elegans* by the DNA methyltransferase DAMT-1, and DNA demethylase ALKB-1, which localize to mitochondria. Misregulation of mtDNA 6mA through targeted overexpression of these enzymatic activities inappropriately alters mtDNA copy number and expression, impairing OXPHOS function and producing increased oxidative stress, as well as a shortened lifespan. Compounding defects in mtDNA regulation, reductions in mtDNA 6mA methylation promote the propagation of a deleterious mitochondrial genome across generations. Together, these results reveal that mtDNA 6mA is highly conserved among eukaryotes and regulates lifespan by influencing mtDNA copy number, expression, and heritable mutation levels *in vivo*.
