## Supplemental Table 1 for "Misregulation of mitochondrial 6mA promotes the propagation of mutant mtDNA and causes aging in *C. elegans*"

### Sheet: Table 1
	Site		Strand	Coverage	Modification frequency
Pacific Biosciences	13379	D loop	+	41	0.299
	13399	D loop	+	39	0.159
	13400	D loop	+	32	0.702
	13401	D loop	-	42	0.25
	13423	D loop	-	33	0.338
GSE66504	2500	ND1 gene	-	274	0.147
	5082	Cytochrome b gene	-	286	0.549
	13379	D loop	+	28	0.427
	13412	D loop	-	16	0.759
