## Supplemental Table 2 for "Misregulation of mitochondrial 6mA promotes the propagation of mutant mtDNA and causes aging in *C. elegans*"

### Sheet: Table S1
Locus	Gene name	Candidate	MTS prediction
Y51H7C.5	alkb-1	Demethylase	0.4168
F09F7.7	nmad-1		5.31% / 14.38%
B0564.2	(ALKBH6 homolog)		65.10% / 6.76%
Y46G5A.35	alkb-7		0.3768
C14B1.10	alkb-8		0.164
C18A3.1	damt-1	Methyltransferase	0.0129
C33C12.9	mtq-2 (N6AMT1 homolog)		0.0346
Y39A1A.14	(Uncharacterized)		0.014
T13G4.4	(Uncharacterized)		0.5989
