## Supplemental Table 3 for "Misregulation of mitochondrial 6mA promotes the propagation of mutant mtDNA and causes aging in *C. elegans*"

### Sheet: Table S3
Gene symbol	Description		Gene ID	Exonic gene size	Chromosome	Start	End	Strand	Control sample 1	Control sample 2	Control sample 3	ALKB-1 sample 1	ALKB-1 sample 2	ALKB-1 sample 3	DAMT-1 sample 1	DAMT-1 sample 2	DAMT-1 sample 3
mtDNA-encoded OXPHOS subunit gene expession
COX1	cytochrome c oxidase subunit I		gene-COX1	1578	NC_001328.1	7845	9422	+	5398.11	5214.6	5482.68	6027.46	5725.27	6940.09	4459.39	4902.11	4635.57
COX3	cytochrome c oxidase subunit III		gene-COX3	768	NC_001328.1	5678	6445	+	7665.75	7601.06	8050.88	9096.51	8092.63	10246	6492.33	6961.55	6610.42
ND1	NADH dehydrogenase subunit 1		gene-ND1	876	NC_001328.1	1763	2638	+	1638.99	1612.17	1650.82	2219.29	1828.82	2228.23	1223.42	1359.5	1248.33
COX2	cytochrome c oxidase subunit II		gene-COX2	696	NC_001328.1	9649	10344	+	5460.2	5001.35	5710.59	5690.4	5528.36	7089.71	3856.18	4453.25	4147.52
ND4	NADH dehydrogenase subunit 4		gene-ND4	1230	NC_001328.1	6506	7735	+	939.26	825.41	936.61	1210.51	1070.21	1245.89	675.84	712.03	694.19
ATP6	ATP synthase F0 subunit 6		gene-ATP6	600	NC_001328.1	2634	3233	+	6089.65	5518.66	5933.41	9564.22	5868.31	7765.79	4036.77	4445.07	4322.13
ND5	NADH dehydrogenase subunit 5		gene-ND5	1584	NC_001328.1	11691	13274	+	859.99	850.24	915.34	998.56	1029.05	1093.75	615.5	656.84	632.79
CYTB	cytochrome b		gene-CYTB	1113	NC_001328.1	4504	5616	+	4696.77	4357.24	4810.81	6282.79	5563.39	6436.57	3398.41	3343.66	3413.45
ND3	NADH dehydrogenase subunit 3		gene-ND3	336	NC_001328.1	11356	11691	+	639.97	666.22	652.16	787.29	581.9	908.06	254.41	337.74	297.12
ND4L	NADH dehydrogenase subunit 4L		gene-ND4L	234	NC_001328.1	549	782	+	24.02	40.35	37.19	49.15	29.35	88.96	18.46	16.28	15.8
ND6	NADH dehydrogenase subunit 6		gene-ND6	435	NC_001328.1	113	547	+	422.82	515.36	624.91	780.64	330.93	1030.29	155	213.48	193.26
ND2	NADH dehydrogenase subunit 2		gene-ND2	849	NC_001328.1	3418	4266	+	339.06	336.77	304.23	456	399.32	341.57	103.86	129.34	140.74
UPRmt-related gene expression
mppa-1	Mitochondrial-processing peptidase subunit alpha		gene-CELE_Y71G12B.24	1674	NC_003279.8	1740641	1751062	-	9.06	8.88	10.54	21.66	38.44	20.07	21.68	21.82	22.94
clu-1	Clustered mitochondria protein homolog		gene-CELE_F55H2.6	4407	NC_003281.10	9516629	9521460	-	10.06	8.68	7.58	21.9	43.12	21.59	19.22	19.64	20.4
gfm-1	Elongation factor G%2C mitochondrial		gene-CELE_F29C12.4	2413	NC_003280.10	13117483	13122020	+	17.32	15.07	14.94	36.6	61.42	29.85	29.96	34.9	31.48
mtss-1	Single-stranded DNA-binding protein%2C mitochondrial		gene-CELE_PAR2.1	618	NC_003281.10	8768311	8769255	+	21.93	16.69	25.51	33.75	59.16	40.97	41.93	47.23	41.46
mrpl-49	Probable 39S ribosomal protein L49%2C mitochondrial		gene-CELE_R11D1.9	655	NC_003283.11	12728631	12729419	+	13.63	14.11	11.03	29.17	36.79	32.03	28.21	27.84	30.8
mrpl-9	RIBOSOMAL_L9 domain-containing protein		gene-CELE_B0205.11	993	NC_003279.8	10732543	10733725	-	28.69	24.41	26.13	44.76	61.09	46.38	51.05	53.1	51.87
mrps-18B	Mitochondrial Ribosomal Protein%2C Small		gene-CELE_T13H5.5	844	NC_003280.10	8525681	8526807	+	27.91	21.34	26.65	42.5	66.07	46.38	43.21	50.22	51.42
mrpl-45	Probable 39S ribosomal protein L45%2C mitochondrial		gene-CELE_Y119D3B.16	2142	NC_003281.10	1196387	1202008	-	3.95	4.13	3.33	8.1	11.93	5.29	6.92	7.27	7.99
hsp-6	Heat shock 70 kDa protein F%2C mitochondrial		gene-CELE_C37H5.8	2460	NC_003283.11	4824124	4826760	-	58.84	49.65	51	160.47	235.36	121.94	100.27	101.14	106.14
mrps-18C	Putative 39S ribosomal protein L3%2C mitochondrial		gene-CELE_C26E6.6	1369	NC_003281.10	4935578	4937227	+	2.31	2.05	2.04	2.99	5.2	4.93	4.25	4.03	3.93
scpl-4	Mitochondrial import inner membrane translocase subunit TIM50		gene-CELE_T21C9.12	1740	NC_003283.11	10599104	10602147	+	19.87	19.09	17.6	37.42	56.53	34.46	32.37	34.64	33.14
mrps-26	Mitochondrial Ribosomal Protein%2C Small		gene-CELE_C34E10.11	978	NC_003281.10	5234617	5236336	+	32.2	27.32	26.53	51.03	56.69	46.93	46.43	52.66	47.89
mrps-5	Putative 28S ribosomal protein S5%2C mitochondrial		gene-CELE_E02A10.1	3251	NC_003283.11	12561634	12567299	+	12.98	10.92	11.16	20.09	31.18	22.7	20.32	21.05	22.07
hsp-60	Chaperonin homolog Hsp-60%2C mitochondrial		gene-CELE_Y22D7AL.5	2121	NC_003281.10	1619742	1625803	+	51.58	48.37	47.84	144.2	200.13	116.79	81.23	88.72	89.33
mrpl-39	Mitochondrial Ribosomal Protein%2C Large		gene-CELE_Y46H3A.7	1025	NC_003283.11	1821310	1823100	+	12.09	9.6	13.38	20.54	27.05	18.66	25.34	20.91	26.07
tufm-2	Tr-type G domain-containing protein		gene-CELE_C43E11.4	1483	NC_003279.8	4247753	4249415	+	14.02	11.56	11.52	22.48	36.4	22.44	23.54	21.97	24.8
mrpl-54	Mitochondrial Ribosomal Protein%2C Large		gene-CELE_F25H5.6	402	NC_003279.8	9159121	9159522	-	14.56	18.66	16.95	34.91	31	31.39	25.67	29.45	25.98
mrpl-38	Mitochondrial Ribosomal Protein%2C Large		gene-CELE_Y34D9A.1	1335	NC_003279.8	1019824	1029910	-	21.8	22.97	20.23	38.11	47.34	44.25	41.43	38.07	41.98
gpd-1	Glyceraldehyde-3-phosphate dehydrogenase 1		gene-CELE_T09F3.3	1123	NC_003280.10	10394127	10395349	+	10.15	8.88	12.87	11.11	7.81	8.95	18.21	18.6	17.85
mrps-9	Probable 40S ribosomal protein S9%2C mitochondrial		gene-CELE_F09G8.3	1289	NC_003281.10	8266062	8267841	+	18.58	19.12	16.69	21.47	40.15	34.92	32.3	31.56	32.96
tfbm-1	Dimethyladenosine transferase 1%2C mitochondrial		gene-CELE_T03F1.7	1195	NC_003279.8	3854155	3859292	-	1.42	3.19	1.31	1.31	6.49	2.69	4.42	3.42	2.71
tufm-1	Tr-type G domain-containing protein		gene-CELE_Y71H2AM.23	1976	NC_003281.10	2811870	2814969	-	46.64	42.53	46.16	107.73	176.01	104.98	79.87	76.64	83.25
mrps-28	Mitochondrial Ribosomal Protein%2C Small		gene-CELE_Y43F8C.8	647	NC_003283.11	19644239	19645681	+	22.85	15.94	14.34	26.21	35.97	29.57	30.78	29.76	33.79
mspn-1	Mitochondrial sorting homolog		gene-CELE_K04D7.2	1397	NC_003282.8	10177968	10180307	+	8.93	10.5	10.28	13.54	21.89	14.61	14.3	16.51	16.81
mrps-30	Mitochondrial Ribosomal Protein%2C Small		gene-CELE_B0511.8	1884	NC_003279.8	10636687	10640153	-	14.51	14.68	13.68	27.52	38.51	27.69	24.93	23.8	25.69
mrpl-1	Mitochondrial Ribosomal Protein%2C Large		gene-CELE_F33D4.5	1244	NC_003282.8	7707575	7709084	-	22.4	21.42	19.01	25.7	53.57	34.63	31.97	34.73	39.37
F39H2.3	GCV_T domain-containing protein		gene-CELE_F39H2.3	1108	NC_003279.8	8664976	8666499	+	31.55	26.71	28.82	25.33	30.93	30.9	41.04	46.79	43.38
polg-1	POLAc domain-containing protein		gene-CELE_Y57A10A.15	3310	NC_003280.10	12189789	12199962	-	1.44	1.96	0.82	2.47	3.73	2.6	1.74	2.26	1.65
mrps-7	28S ribosomal protein S7%2C mitochondrial		gene-CELE_Y57G11C.34	771	NC_003282.8	14766773	14767730	-	23.97	22.06	19.38	42.22	48	37.01	32.68	34.85	36.51
mrpl-32	Probable 39S ribosomal protein L32%2C mitochondrial		gene-CELE_C30C11.1	666	NC_003281.10	8449757	8450519	+	17.46	13.98	20.83	29.27	37.52	29.21	26.66	27.68	26.78
mrpl-53	Mitochondrial Ribosomal Protein%2C Large		gene-CELE_E02H1.8	486	NC_003280.10	9597622	9598201	+	35.48	27.83	31.08	57.76	61.23	55.07	44.31	49.7	51.79
tomm-40	Mitochondrial import receptor subunit TOM40 homolog		gene-CELE_C18E9.6	1325	NC_003280.10	8971965	8973575	-	44.28	37.25	45.85	65.76	98.85	77.16	66.82	64.29	65.99
mrpl-37	Mitochondrial Ribosomal Protein%2C Large		gene-CELE_Y48E1B.5	1446	NC_003280.10	13568077	13575068	-	17.41	15.65	16.12	34.92	41.47	27.63	20.49	24.42	23.82
mrpl-22	Mitochondrial Ribosomal Protein%2C Large		gene-CELE_Y39A1A.6	890	NC_003281.10	10615466	10617897	+	28.46	24.45	23.89	39.64	50.37	42.36	39.43	37.69	37.75
mrpl-4	Mitochondrial Ribosomal Protein%2C Large		gene-CELE_T23B12.2	1012	NC_003283.11	8467265	8468944	+	13.77	11.71	18.09	20.23	31.73	23.75	23.12	21.38	21.92
lonp-1	Lon protease homolog%2C mitochondrial		gene-CELE_C34B2.6	3060	NC_003279.8	10676921	10682374	-	12.73	12.87	13.68	22.17	34.49	22.35	20.74	19.16	21.11
mff-1	Mitochondrial Fission Factor		gene-CELE_F11C1.2	773	NC_003284.9	12985790	12987219	-	11.65	12.56	13.28	14.63	19.25	20.07	17.62	18.22	21.23
nfs-1	Aminotran_5 domain-containing protein		gene-CELE_B0205.6	1439	NC_003279.8	10736697	10739922	+	22.15	20.2	22.76	27.77	42.11	35.02	32.31	31.49	29.17
mrps-24	28S ribosomal protein S24%2C mitochondrial		gene-CELE_F33D4.8	598	NC_003282.8	7710045	7710826	+	19.31	20.94	21.28	26.08	31.69	32.26	27.89	29.58	27.77
mrpl-13	Mitochondrial Ribosomal Protein%2C Large		gene-CELE_F13G3.11	744	NC_003279.8	7307117	7308644	+	17.8	14.22	19.64	30.92	39.31	35.33	22.09	24.78	25.98
tsfm-1	Elongation factor Ts%2C mitochondrial		gene-CELE_F55C5.5	1096	NC_003283.11	12270271	12271551	-	27.89	21.93	27.34	45.71	80.76	46.57	33.99	36.87	35.51
timm-23	Translocase%2C Inner Mitochondrial Membrane		gene-CELE_F15D3.7	939	NC_003279.8	11575625	11579613	+	68.95	67.17	58.84	154.66	152.83	113.33	84.01	91.94	88.08
oxa-1	OXA mitochondrial inner membrane insertase homolog		gene-CELE_C01A2.3	1401	NC_003279.8	13387819	13391255	+	3.68	3.63	4.28	4.04	6.13	5.68	5.31	5.39	7.96
phb-2	Mitochondrial prohibitin complex protein 2		gene-CELE_T24H7.1	1134	NC_003280.10	6251411	6252780	+	83.3	80.07	85.07	177.4	251.14	168.05	111.67	115.07	119.9
hxk-1	Phosphotransferase		gene-CELE_F14B4.2	2476	NC_003279.8	9271146	9278886	-	21.39	19.31	18.1	19.37	30.79	28.66	29.07	27.23	30.08
mrps-14	Probable 40S ribosomal protein S14%2C mitochondrial		gene-CELE_T01E8.6	737	NC_003280.10	10240277	10242490	-	75.63	63.42	70.96	85.7	126.82	121.71	94.74	96.47	87.49
cps-6	Endonuclease G%2C mitochondrial		gene-CELE_C41D11.8	1019	NC_003279.8	4446577	4448461	-	31.81	33.18	36.98	66.19	79.43	63.26	43.62	46.8	46.6
mrpl-11	Probable 39S ribosomal protein L11%2C mitochondrial		gene-CELE_B0303.15	688	NC_003281.10	8717644	8718567	+	56.73	44.28	55.01	85.57	102.03	86.22	67.4	71.49	82.03
mrps-2	Mitochondrial Ribosomal Protein%2C Small		gene-CELE_T23B12.3	928	NC_003283.11	8465686	8467159	+	19.16	17.75	16.54	30.25	33.98	31.27	23.59	24.34	24.74
mrpl-14	Mitochondrial Ribosomal Protein%2C Large		gene-CELE_F45E12.5	1159	NC_003280.10	7308698	7310115	-	26.3	22.82	30.04	40.37	42.46	38.21	37.58	35.69	33.3
tin-9.1	Mitochondrial import inner membrane translocase subunit Tim9		gene-CELE_C06G3.11	532	NC_003282.8	7044059	7045650	-	28.07	23.03	31.48	45.8	54.5	52.27	39.8	37.09	38.29
nuaf-3	NADH:Ubiquinone oxidoreductase Assembly Factor		gene-CELE_R07H5.3	913	NC_003282.8	11184291	11186018	+	17.71	16.06	16.37	20.07	23.75	20.78	18.46	21.98	23.23
tomm-70	Mitochondrial import receptor subunit tomm-70		gene-CELE_ZK370.8	1880	NC_003281.10	8752090	8754750	-	21.01	24.68	24.32	39.51	65.34	45.32	37.62	30.47	36.99
tomm-20	Mitochondrial import receptor subunit TOM20 homolog		gene-CELE_F23H12.2	736	NC_003283.11	12342314	12343469	-	57.53	52.04	57.67	102.24	111.96	96.1	67	72.75	87.87
mrpl-24	Probable 39S ribosomal protein L24%2C mitochondrial		gene-CELE_F59A3.3	1011	NC_003279.8	5505375	5507023	-	26.27	22.92	25.09	26.22	41.32	36.41	29.19	32.3	30.67
timm-17B.1	Probable mitochondrial import inner membrane translocase subunit tim-17B.1		gene-CELE_E04A4.5	906	NC_003282.8	4744377	4745492	-	93.64	92.31	102.85	168.47	226.75	191	114.87	125.48	108.61
nuaf-1	Probable complex I intermediate-associated protein 30%2C mitochondrial		gene-CELE_C50B8.3	1130	NC_003283.11	13566931	13568657	-	12.33	12.68	11.26	18.11	23.8	20.34	13.17	14.63	15.04
phb-1	Mitochondrial prohibitin complex protein 1		gene-CELE_Y37E3.9	1106	NC_003279.8	2071352	2072575	+	152.86	139.67	146.31	261.56	301.82	244.91	167.59	172.54	170.67
mrpl-2	Ribosomal_L2_C domain-containing protein		gene-CELE_F56B3.8	1078	NC_003282.8	773237	776655	+	20.57	16.96	20.03	22.06	32.62	27.29	22.87	22.21	26.66
mrpl-35	Probable 39S ribosomal protein L35%2C mitochondrial		gene-CELE_M01F1.6	575	NC_003281.10	3510237	3511011	+	31.06	33.77	28.27	51.19	55.62	47.53	37.97	35.61	36.55
ddp-1	Mitochondrial import inner membrane translocase subunit Tim8		gene-CELE_Y39A3CR.4	404	NC_003281.10	1859888	1860381	+	170.17	156.3	167.66	265.87	260.79	247.1	179.51	186.42	180.15
let-721	Electron transfer flavoprotein-ubiquinone oxidoreductase%2C mitochondrial		gene-CELE_C05D11.12	3537	NC_003281.10	6444692	6450698	-	39.18	37.81	36	40.78	63.73	46.97	40.38	42.57	37.69
tin-44	Probable mitochondrial import inner membrane translocase subunit tin-44		gene-CELE_T09B4.9	1586	NC_003279.8	6177934	6180840	-	23.74	19.25	24.07	34.78	54.04	39.07	29.2	25.22	29.16
C47G2.3	Mitochondrial import inner membrane translocase subunit tim-22		gene-CELE_C47G2.3	758	NC_003280.10	11288690	11290159	-	24.88	20.67	25.35	39.6	42.28	33.93	24.22	26.66	28.5
dnj-21	Mitochondrial import inner membrane translocase subunit TIM14		gene-CELE_T19B4.4	426	NC_003279.8	5676827	5677646	+	58.19	59.26	56.47	71.84	71.05	63.77	53.51	65	44.46
tin-10	Mitochondrial import inner membrane translocase subunit Tim10		gene-CELE_Y66D12A.22	413	NC_003281.10	11500871	11502850	-	51.82	43.78	51.29	69.38	84.06	77.07	51.56	54.69	57.64
mrpl-10	Mitochondrial Ribosomal Protein%2C Large		gene-CELE_K01C8.6	2525	NC_003280.10	8277527	8283197	-	8.08	8.96	9.49	8.49	14.5	11.71	10.74	9.86	10.3
tomm-7	Mitochondrial import receptor subunit TOM7 homolog		gene-CELE_ZK652.2	288	NC_003281.10	7859613	7860159	+	74.05	62.78	74.97	88.67	90.74	92.93	71.86	77.95	70.05
tin-13	Mitochondrial import inner membrane translocase subunit tim-13		gene-CELE_DY3.1	429	NC_003279.8	8759204	8759788	-	81.3	67.27	83.63	127.23	123.16	121.22	78.44	84.21	94.05
tpi-1	Triosephosphate isomerase		gene-CELE_Y17G7B.7	1200	NC_003280.10	12036805	12039139	-	344.78	346.19	327.03	350.24	386.06	342.8	353.47	355.02	330.88
mrpl-50	Mitochondrial Ribosomal Protein%2C Large		gene-CELE_T21B10.1	1001	NC_003280.10	8929841	8930940	+	27.38	26.22	31.58	31.55	51.64	43.44	32.9	29.63	31.95
fis-2	Mitochondrial fission 1 protein		gene-CELE_F13B9.8	634	NC_003284.9	8283275	8285219	-	40.32	41.72	38.85	40.89	55.96	62.25	41.73	41.1	39.19
Y94H6A.8	Probable NADH dehydrogenase [ubiquinone] 1 alpha subcomplex subunit 12		gene-CELE_Y94H6A.8	584	NC_003282.8	2716642	2719834	-	322.45	323.8	331.78	356.16	344.7	371.33	297.67	311.97	281.8
coq-1	COenzyme Q (ubiquinone) biosynthesis		gene-CELE_C24A11.9	1562	NC_003279.8	5412841	5415629	-	57.86	56.16	60.5	41.81	65.09	60.41	52.92	55.1	52.45
ppgn-1	AAA domain-containing protein		gene-CELE_Y38F2AR.7	2453	NC_003282.8	2333832	2349040	-	14.5	13.65	13.22	13.75	21.77	14.74	14.16	12.59	15.39
marb-1	Isochorismatase domain-containing protein		gene-CELE_F35G2.2	715	NC_003282.8	12208188	12209010	-	79.57	75.95	84.97	107.69	88.13	95.44	73.66	72.79	68.95
R05D3.12	Putative DNA topoisomerase 2%2C mitochondrial		gene-CELE_R05D3.12	4108	NC_003281.10	8380945	8387533	+	3.56	4.21	3.7	4.84	8.08	4.85	4.1	3.35	3.87
aldo-1	Fructose-bisphosphate aldolase 1		gene-CELE_T05D4.1	1270	NC_003281.10	13563329	13564937	-	320.2	322.73	295.95	431.01	438.12	327.83	261.44	271.76	265.19
mtcu-1	TrmE-type G domain-containing protein		gene-CELE_F39B2.7	1360	NC_003279.8	14770674	14775007	-	1.02	1.38	1.45	4.01	2.95	2.6	2.51	1.1	1.14
Y69A2AL.2	Phospholipase A(2)		gene-CELE_Y69A2AL.2	582	NC_003282.8	2482255	2484218	+	61.38	59.02	67.71	42.87	25.35	57.17	43.5	52.25	44.14
pgs-1	CDP-diacylglycerol--glycerol-3-phosphate 3-phosphatidyltransferase		gene-CELE_Y48G1C.4	1407	NC_003279.8	49921	54426	+	6.51	5.71	5.02	8.17	7.55	5.94	4.9	4.74	5.99
coq-6	Ubiquinone biosynthesis monooxygenase COQ6%2C mitochondrial		gene-CELE_K07B1.2	1371	NC_003283.11	9336762	9338858	+	35.71	30.43	31.86	26.02	32.51	29.14	29.97	26.5	29.38
gpi-1	Glucose-6-phosphate isomerase		gene-CELE_Y87G2A.8	2098	NC_003279.8	13576148	13581611	+	23.16	22.02	22.7	15.52	23.61	22.53	19.44	18.06	22.26
pck-1	PEPCK_GTP domain-containing protein		gene-CELE_W05G11.6	2070	NC_003281.10	62879	66260	-	125.38	163.58	138.98	123.55	176.68	111.48	117.94	111.98	116.01
ipgm-1	2%2C3-bisphosphoglycerate-independent phosphoglycerate mutase		gene-CELE_F57B10.3	1902	NC_003279.8	6569494	6572596	+	180.17	183.67	185.14	158.24	209.17	164.13	145.71	141.47	140.21
enol-1	Enolase		gene-CELE_T21B10.2	1640	NC_003280.10	8930994	8933833	+	687.12	734.56	724.89	680.73	814.25	686.18	525.72	523.19	509.01
mtp-18	Mitochondrial fission process protein 1		gene-CELE_T13C5.8	608	NC_003284.9	6205180	6206405	-	3.04	2.75	3.51	3.53	2.72	3.3	1.48	2.13	2.13
fbp-1	FBPase domain-containing protein		gene-CELE_K07A3.1	1424	NC_003279.8	2580935	2587110	-	316.71	327.33	341.03	228.48	261.43	258.29	209.53	204.86	213.87
C34C12.8	GrpE protein homolog%2C mitochondrial		gene-CELE_C34C12.8	895	NC_003281.10	3460406	3461600	+	1.38	0.97	1.28	1.31	1.35	1.62	0.47	0.68	1.88
gpd-3	Glyceraldehyde-3-phosphate dehydrogenase 3		gene-CELE_K10B3.7	2469	NC_003284.9	3112083	3114742	-	457.16	493.21	473.95	413.24	424.94	353.54	299.44	265.74	281.88
C27H6.9	Mitochondrial genome maintenance exonuclease 1		gene-CELE_C27H6.9	914	NC_003283.11	9982868	9983932	+	3.12	4.47	2.87	3.63	6.47	4.92	3.74	1.56	3.05
ROS defence gene expression
ugt-16	UDP-glucuronosyltransferase		gene-CELE_ZC443.6	1795	NC_003283.11	12825024	12827442	+	3.73	2.35	3.02	8.69	14.59	7.84	19.48	18.72	20.89
gst-1	Glutathione S-transferase P		gene-CELE_R107.7	818	NC_003281.10	9058893	9060184	+	131.58	122.79	134.29	119.15	177.22	150.43	301.54	267.23	273.51
ctl-3	Catalase		gene-CELE_Y54G11A.13	1631	NC_003280.10	14307798	14310779	-	0.42	1.07	0.4	1.67	1.72	0.59	0.99	1.21	0.99
gst-10	GST C-terminal domain-containing protein		gene-CELE_Y45G12C.2	680	NC_003283.11	2561690	2564748	+	280.89	262.92	277.69	446.06	453.97	528.24	477.51	496.74	467.05
hsp-4	Heat shock 70 kDa protein D		gene-CELE_F43E2.8	2204	NC_003280.10	7350112	7352644	-	52.36	46.27	44.44	57.76	59.54	63.24	90.82	83.84	81.44
ire-1	Serine/threonine-protein kinase		gene-CELE_C41C4.4	3480	NC_003280.10	8112243	8126876	-	12.46	11.83	12.03	16.13	22.66	15.24	17.98	17.93	16.5
trxr-2	Probable glutathione reductase 2		gene-CELE_ZK637.10	1634	NC_003281.10	8913769	8916463	+	5.09	3.73	4.27	7.64	7.67	6.59	3.52	5.41	4.61
hsp-16.2	SHSP domain-containing protein		gene-CELE_Y46H3A.3	529	NC_003283.11	1803030	1804971	-	31.87	24.3	34.3	90.65	66.11	89.49	48.65	33.57	41.2
gst-14	Glutathione S-Transferase		gene-CELE_F37B1.3	705	NC_003280.10	13614781	13616100	-	1.97	2.37	3.14	6.08	5.95	5.81	0.34	0.68	0.28
Nuclear-encoded OXPHOS subunit gene expession
spe-5	Vacuolar proton pump subunit B		gene-CELE_Y110A7A.12	2967	NC_003279.8	5101665	5104913	-	0.29	0.16	0.06	0.46	0.39	0.05	0.51	0.37	0.22
vha-18	Probable V-type proton ATPase subunit H 1		gene-CELE_F52E1.10	1505	NC_003283.11	8411775	8413513	-	0.77	0.27	0.49	0.65	1.06	0.48	0.44	0.68	0.78
nduf-2.2	Complex1_49kDa domain-containing protein		gene-CELE_T26A5.3	1555	NC_003281.10	6465157	6467206	+	3.56	2.07	2.75	5.01	5.77	5.89	5.44	6.13	4.59
sdha-2	Succinate dehydrogenase [ubiquinone] flavoprotein subunit%2C mitochondrial		gene-CELE_C34B2.7	2046	NC_003279.8	10683259	10685587	-	10.99	10.73	9.51	13.05	21.38	14.14	11.76	10.61	12.62
asb-1	ATP Synthase B homolog		gene-CELE_F35G12.10	1038	NC_003281.10	4594531	4595821	-	14.76	16.9	14.32	20.66	28.73	28.42	22.83	21.96	23.31
unc-32	Probable V-type proton ATPase 116 kDa subunit a		gene-CELE_ZK637.8	3625	NC_003281.10	8905615	8911756	+	43.37	42.98	39.27	51.19	72.02	56.72	71.82	67.47	68.8
ucr-2.3	Peptidase_M16 domain-containing protein		gene-CELE_T24C4.1	1400	NC_003281.10	879860	881507	+	1.32	1.24	0.53	0.84	1.77	1.72	1.24	1.65	1.25
sdha-1	Succinate dehydrogenase [ubiquinone] flavoprotein subunit%2C mitochondrial		gene-CELE_C03G5.1	2504	NC_003284.9	8542757	8546183	-	81.32	81.24	73.67	88.28	115.89	68.34	86.05	81.65	83.83
nuo-5	NADH Ubiquinone Oxidoreductase		gene-CELE_Y45G12B.1	2498	NC_003283.11	2698972	2707038	+	119.12	117.52	112.76	121.43	150.94	99.55	121.44	125.99	124
atp-2	ATP synthase subunit beta%2C mitochondrial		gene-CELE_C34E10.6	1937	NC_003281.10	5228417	5230544	+	1271.92	1259.18	1289.83	1526.38	1649.69	1232.9	1321.58	1326.63	1348.93
atp-1	ATP synthase subunit alpha%2C mitochondrial		gene-CELE_H28O16.1	2000	NC_003279.8	12652277	12660740	+	1065.33	1075.75	1052	1427.81	1371.59	1018.85	1101.95	1085.17	1114.36
T20H4.5	Probable NADH dehydrogenase [ubiquinone] iron-sulfur protein 8%2C mitochondrial		gene-CELE_T20H4.5	942	NC_003281.10	7232920	7234202	-	240.77	211.12	241.77	237.36	282.68	253.59	223.77	215.44	222.7
nuo-2	Complex1_30kDa domain-containing protein		gene-CELE_T10E9.7	921	NC_003279.8	6530129	6531963	-	222.02	225.16	237.39	265.21	272.56	250.47	230.11	231.51	228.69
F53F4.10	Probable NADH dehydrogenase [ubiquinone] flavoprotein 2%2C mitochondrial		gene-CELE_F53F4.10	853	NC_003283.11	13624625	13625567	-	330.43	300.81	300.97	354.91	364.36	337.99	308.79	306.43	309.2
gas-1	Probable NADH dehydrogenase [ubiquinone] iron-sulfur protein 2%2C mitochondrial		gene-CELE_K09A9.5	1688	NC_003284.9	15586786	15590397	-	171.17	163.79	169.11	187.31	195.61	177.89	174.59	167.87	172.93
nuo-1	NADH dehydrogenase [ubiquinone] flavoprotein 1%2C mitochondrial		gene-CELE_C09H10.3	1605	NC_003280.10	11097837	11100146	+	115.07	109.43	105.48	113.44	127.64	112.13	106.74	111.86	114.98
nuo-4	dNK domain-containing protein		gene-CELE_K04G7.4	1641	NC_003281.10	7156026	7158809	-	203.33	189.42	210.33	188.88	233.14	206.6	190.78	194.23	199.54
ucr-2.2	Ubiquinol-Cytochrome c oxidoReductase complex		gene-CELE_T10B10.2	1438	NC_003284.9	15173904	15178145	+	126.99	123.63	123.84	150.74	144.15	123.86	126.61	128.12	128.92
cyc-1	Cytochrome c domain-containing protein		gene-CELE_C54G4.8	1457	NC_003279.8	8022672	8024422	-	396.36	381.08	372.69	367.66	440.5	372.92	359.59	356.74	358.84
ZK809.3	Uncharacterized protein		gene-CELE_ZK809.3	787	NC_003282.8	11652403	11653461	+	234.98	216.11	227.42	248.19	257.81	224.79	208.39	213.7	221.97
nduf-9	NAD(P)-bd_dom domain-containing protein		gene-CELE_Y53G8AL.2	1455	NC_003281.10	3241707	3248575	-	188.16	178.79	180.96	187.84	207.84	185.11	171.75	176.14	171.95
F59C6.5	Uncharacterized protein		gene-CELE_F59C6.5	937	NC_003279.8	10519360	10520766	+	336.38	320.37	322.79	329.54	368.27	354.61	307.42	311.34	310.15
C25H3.9	Uncharacterized protein		gene-CELE_C25H3.9	829	NC_003280.10	5690137	5691353	-	410.85	371.47	387.23	447.25	439.48	423.02	366.65	366.35	373.95
vha-6	V-type proton ATPase subunit a		gene-CELE_VW02B12L.1	2699	NC_003280.10	11435210	11438452	-	282.62	264.37	251.53	259.65	299.66	226.18	327.47	321.11	340.92
vha-13	V-type proton ATPase catalytic subunit A		gene-CELE_Y49A3A.2	4208	NC_003283.11	14349024	14355799	+	234.24	234.63	242.11	232.83	261.69	192.8	229.2	218.84	231.11
Y69A2AR.18	Uncharacterized protein		gene-CELE_Y69A2AR.18	1228	NC_003282.8	2495395	2497692	+	813.77	746.98	783.77	819.27	851.59	811.42	764.87	770.36	790.83
ucr-2.1	Ubiquinol-Cytochrome c oxidoReductase complex		gene-CELE_VW06B3R.1	1461	NC_003284.9	11968034	12021209	+	210.36	208.54	196.4	209.61	222.52	193.43	189.61	193.25	191.36
sdhb-1	Succinate dehydrogenase [ubiquinone] iron-sulfur subunit%2C mitochondrial		gene-CELE_F42A8.2	1124	NC_003280.10	9350643	9352731	-	225.96	233.35	235.56	277.32	245.85	256.93	210.75	208.22	211.4
vha-5	V-type proton ATPase subunit a		gene-CELE_F35H10.4	2965	NC_003282.8	8303968	8307369	+	124.56	121.7	118.57	85.14	127.77	97.91	82.99	81.23	87.23
vha-15	Probable V-type proton ATPase subunit H 2		gene-CELE_T14F9.1	1767	NC_003284.9	2237911	2240255	+	258.24	235.37	236.68	223.51	255.3	228.12	245	243.53	246.55
mev-1	Succinate dehydrogenase cytochrome b560 subunit%2C mitochondrial		gene-CELE_T07C4.7	2036	NC_003281.10	10334277	10337542	+	92.38	94.26	95.17	108.77	96.94	109.19	86.89	83.87	83.35
sdhd-1	Putative succinate dehydrogenase [ubiquinone] cytochrome b small subunit%2C mitochondrial		gene-CELE_F33A8.5	860	NC_003280.10	11049136	11051951	-	176.27	172.38	165.35	179.3	176.48	197.11	160.22	165.81	174.31
F58F12.1	ATP synthase subunit delta%2C mitochondrial		gene-CELE_F58F12.1	735	NC_003280.10	6383645	6384692	+	570.03	569.94	531.14	735.98	572.68	569.19	473.69	507.33	491.05
Y51H1A.3	Uncharacterized protein		gene-CELE_Y51H1A.3	1071	NC_003280.10	13872413	13875312	+	246.64	227.95	242.24	241.17	243.94	250.81	234.12	222.08	237.12
F37C12.3	Acyl carrier protein		gene-CELE_F37C12.3	594	NC_003281.10	7180752	7181925	+	201.41	181.15	181.75	222.5	191.82	232.2	150.87	170.77	170.25
vha-12	Probable V-type proton ATPase subunit B		gene-CELE_F20B6.2	1904	NC_003284.9	4191094	4193144	+	361.73	353.76	366.43	406.05	367.14	317.7	363.45	362.75	376.02
cox-4	Cytochrome OXidase assembly protein		gene-CELE_W09C5.8	856	NC_003279.8	13658171	13659128	-	633.44	608.04	580.27	831.21	617.86	710.24	532.45	546.97	531.9
F42G8.10	Uncharacterized protein		gene-CELE_F42G8.10	734	NC_003282.8	8128938	8130231	-	288.02	275.69	302.12	298.78	292.71	300.7	232.02	262.77	247.54
vha-14	V-type proton ATPase subunit D		gene-CELE_F55H2.2	1188	NC_003281.10	9508100	9512013	+	467.5	440.94	468.48	406.28	465.15	460	409.85	417.88	421.69
Y71H2AM.4	Uncharacterized protein		gene-CELE_Y71H2AM.4	1044	NC_003281.10	2786193	2788028	+	138.71	133.22	140.06	166.18	138.86	142.58	130.08	126.75	134.64
asb-2	ATP Synthase B homolog		gene-CELE_F02E8.1	1185	NC_003284.9	4469766	4471480	+	647.61	645.65	644.4	762.64	649.03	624.29	566.5	586.52	585.56
vha-19	Vacuolar H ATPase		gene-CELE_Y55H10A.1	1922	NC_003282.8	3369197	3373485	+	359.07	344.84	359.2	333.58	351.99	322.13	318.56	326.93	317.05
isp-1	Cytochrome b-c1 complex subunit Rieske%2C mitochondrial		gene-CELE_F42G8.12	1542	NC_003282.8	8132686	8136539	-	395.68	390.43	397.83	383.68	388.88	413.19	351.55	379.04	369.69
F45H10.3	Uncharacterized protein		gene-CELE_F45H10.3	584	NC_003280.10	13493181	13494600	-	304	295.13	313.36	286.4	298.32	285.03	275.38	270.04	254.81
nduf-6	Probable NADH dehydrogenase [ubiquinone] iron-sulfur protein 6%2C mitochondrial		gene-CELE_F22D6.4	567	NC_003279.8	7087458	7091365	+	266.4	222.73	271.93	231.38	248.61	255.45	214.55	244.54	220.69
atp-5	ATP synthase subunit		gene-CELE_C06H2.1	839	NC_003283.11	11122907	11124401	-	1204.56	1145.51	1233.95	1200.75	1166.25	1143.08	996.67	1034.45	1032.24
nuo-6	NADH Ubiquinone Oxidoreductase		gene-CELE_W01A8.4	683	NC_003279.8	7067916	7069186	-	296.68	289.21	306.16	288.55	288.68	308.79	244.51	264.16	255.58
vha-16	V-type proton ATPase subunit		gene-CELE_C30F8.2	1463	NC_003279.8	5079910	5082273	-	436.51	403.55	445.02	363.76	412.14	413.36	394.07	399.78	404.72
lpd-5	LiPid Depleted		gene-CELE_ZK973.10	1797	NC_003279.8	4370441	4375343	-	86.33	85.93	97.86	99.58	86.51	92.45	81.08	79.24	81
F44G4.2	Probable NADH dehydrogenase [ubiquinone] 1 beta subcomplex subunit 2%2C mitochondrial		gene-CELE_F44G4.2	653	NC_003280.10	8996284	8997037	+	350.87	321.16	370.27	330.47	331.84	374.31	298.92	311.41	314.21
R53.4	Putative ATP synthase subunit f%2C mitochondrial		gene-CELE_R53.4	680	NC_003280.10	9967272	9968267	-	1330.65	1284.66	1379.77	1388.06	1265.96	1384.24	1180.05	1228.6	1203.87
C34B2.8	Uncharacterized protein		gene-CELE_C34B2.8	737	NC_003279.8	10685825	10687058	-	467.68	413.12	454.39	491.18	420.41	450.74	376.03	391.4	392.37
cox-5A	Cytochrome c oxidase subunit 5A%2C mitochondrial		gene-CELE_Y37D8A.14	811	NC_003281.10	12905239	12906619	+	986.32	965.52	1018.21	1014.34	934.78	1005.94	897.06	912.7	888.47
vha-1	V-type proton ATPase 16 kDa proteolipid subunit 1		gene-CELE_R10E11.8	510	NC_003281.10	9781254	9781763	+	538.77	512.31	532.85	569.52	497.94	562.32	523.88	560.01	538.4
C16A3.5	Uncharacterized protein		gene-CELE_C16A3.5	1852	NC_003281.10	6379450	6381513	+	224.06	200.01	222.72	189.57	201.98	228.24	181.32	185.29	189.1
Y54F10AM.5	NADH dehydrogenase [ubiquinone] 1 alpha subcomplex subunit 8		gene-CELE_Y54F10AM.5	714	NC_003281.10	2529063	2530502	+	248.54	210.73	238.94	217.87	216.75	237.08	190.96	201.62	205.69
vha-8	Vacuolar H ATPase		gene-CELE_C17H12.14	1185	NC_003282.8	6790684	6792461	+	836.02	773.46	831.47	694.04	754.47	727.52	721.25	714.26	745.07
vha-9	Probable V-type proton ATPase subunit F		gene-CELE_ZK970.4	518	NC_003280.10	10303050	10303713	-	680.56	670.25	699.92	675.5	630.92	737.04	574.15	600.74	595.58
cox-5B	Cytochrome OXidase assembly protein		gene-CELE_F26E4.9	826	NC_003279.8	9788725	9790050	+	646.66	623.48	634.24	640.27	585.41	669.09	558.61	572.02	575.01
atp-3	ATP synthase subunit		gene-CELE_F27C1.7	1007	NC_003279.8	5428529	5429884	-	771.49	735.5	786.68	718.19	702.76	769.52	705.78	711.41	705.43
vha-7	V-type proton ATPase subunit a		gene-CELE_C26H9A.1	3863	NC_003282.8	12640462	12650653	+	16.12	15.69	16.96	10.29	14.93	9.32	9.74	9.09	10.41
T02H6.11	Uncharacterized protein		gene-CELE_T02H6.11	564	NC_003280.10	700465	701125	-	1054.77	978.41	1080.55	1053.14	935.94	997.15	876.61	862.36	919.42
vha-2	V-type proton ATPase 16 kDa proteolipid subunit 3		gene-CELE_R10E11.2	989	NC_003281.10	9782155	9783533	+	1550.82	1451.74	1533.26	1316.07	1361.41	1430.59	1413.65	1381.85	1440.01
vha-17	V-type proton ATPase subunit e		gene-CELE_F49C12.13	696	NC_003282.8	9321431	9322531	+	439.25	431.59	432.92	412.56	390.73	456.5	356.9	395	385.57
T27E9.2	Cytochrome b-c1 complex subunit 6		gene-CELE_T27E9.2	228	NC_003281.10	13462357	13462584	-	1181.16	1058.74	1200.54	1065.31	1019.84	1168.98	916.63	913.97	963.63
vha-10	Probable V-type proton ATPase subunit G		gene-CELE_F46F11.5	675	NC_003279.8	5609310	5610270	-	999.14	985.66	1059.4	860.03	879.52	1002.14	853.58	880.8	888.73
nduf-7	Probable NADH dehydrogenase [ubiquinone] iron-sulfur protein 7%2C mitochondrial		gene-CELE_W10D5.2	1118	NC_003279.8	9108173	9110929	-	226.28	196.57	213.48	192.67	183.3	202.31	160.7	177.39	177.66
D2030.4	NADH dehydrogenase [ubiquinone] 1 beta subcomplex subunit 7		gene-CELE_D2030.4	629	NC_003279.8	7580943	7581802	-	300.24	282	300.34	284.81	254.23	293.52	232.41	232.01	233.48
vha-11	V-type proton ATPase subunit C		gene-CELE_Y38F2AL.3	2318	NC_003282.8	2307815	2316515	-	297.66	292.92	312.22	230.68	258.28	258.88	243.8	243.87	249.45
vha-3	V-type proton ATPase 16 kDa proteolipid subunit 2/3		gene-CELE_Y38F2AL.4	486	NC_003282.8	2315460	2315945	-	687.98	687.79	686.2	555.13	588.47	526.08	527.41	476.37	527.48
vha-4	Vacuolar H ATPase		gene-CELE_T01H3.1	990	NC_003280.10	7878082	7879811	-	625.39	622.6	643.12	549.37	533.78	549.8	489.16	495.48	514.55
asg-1	Probable ATP synthase subunit g 1%2C mitochondrial		gene-CELE_K07A12.3	672	NC_003279.8	8692026	8693469	+	189.95	177.86	203.66	180.72	159.43	188.62	151.93	164.92	148.17
nduf-5	NADH Ubiquinone oxidoreductase Fe-S protein		gene-CELE_Y54E10BL.5	654	NC_003279.8	2996631	3003512	-	271.46	260.47	278.06	279.29	225.75	276.77	200.96	192.24	215.83
cox-6C	COX6C domain-containing protein		gene-CELE_F29C4.2	444	NC_003282.8	125707	127639	+	1099.68	1100.47	1087.65	1018.15	912.08	1141.01	957.08	937.14	909.75
cox-6A	Cytochrome c oxidase subunit 6A%2C mitochondrial		gene-CELE_F54D8.2	623	NC_003281.10	5080696	5083005	+	652.86	609.74	633.08	619.85	524.59	671.52	513.88	510.85	514.78
Y56A3A.19	Acyl carrier protein		gene-CELE_Y56A3A.19	506	NC_003281.10	11915151	11915712	-	260.94	233.83	256.69	245.79	207.34	242.08	203.55	197.65	189.73
C18E9.4	Uncharacterized protein		gene-CELE_C18E9.4	414	NC_003280.10	8964242	8964890	-	414.32	410.98	416.85	347.49	335.58	410.81	286.17	332.28	296.45
asg-2	Probable ATP synthase subunit g 2%2C mitochondrial		gene-CELE_C53B7.4	1598	NC_003284.9	6839475	6842140	+	255.25	236.79	261.61	232.14	200.94	280.86	210.1	215.94	209.83
cox-7C	Cytochrome OXidase assembly protein		gene-CELE_F26E4.6	494	NC_003279.8	9772807	9774016	+	1036.07	1029.21	1045.54	1217.76	824.65	1175.21	796.7	808.14	785.37
F45H10.2	Uncharacterized protein		gene-CELE_F45H10.2	498	NC_003280.10	13491765	13493048	-	584.52	585.57	617.24	547.23	464.62	596.85	419.78	467.63	466.06
hpo-18	Uncharacterized protein		gene-CELE_F32D1.2	362	NC_003283.11	4346089	4347270	-	748.83	756.17	728.7	712.97	574.53	704.73	501.6	586.36	592.41
R07E4.3	Uncharacterized protein		gene-CELE_R07E4.3	273	NC_003284.9	5953458	5953730	+	413.14	393.18	446.29	333.46	321.41	435.74	283.01	305.53	277.77
Y63D3A.7	L51_S25_CI-B8 domain-containing protein		gene-CELE_Y63D3A.7	439	NC_003279.8	14112590	14114090	+	194.66	179.37	183.65	156.3	140.78	185.65	149.76	156.21	157.51
C14B9.10	Uncharacterized protein		gene-CELE_C14B9.10	235	NC_003281.10	8130858	8132436	+	1261.3	1202.44	1277.62	1056.8	925.07	1199.82	921.49	923.81	930.78
ucr-11	Ubiquinol-Cytochrome c oxidoReductase complex		gene-CELE_F57B10.14	2140	NC_003279.8	6550533	6553433	-	82.13	75.22	88.32	53.65	59.69	78.27	60.24	60.82	55.29
