## Supplemental Table 4 for "Misregulation of mitochondrial 6mA promotes the propagation of mutant mtDNA and causes aging in *C. elegans*"

### Sheet: Table S4 C. elegans strains
Strain	Genotype	Source
N2 Bristol	wild type	Caenorhabditis Elegans Center
SJZ4103	zcIs14[myo-3p::mtGFP]	Caenorhabditis Elegans Center
SJZ1381	foxSi217[myo-3p::MTS::GFP]II	This study
SJZ328	foxSi75[eft-3p::tomm-20::mKate2::HA::tbb-2 3'UTR (oxTi185)I]	Ahier et al., 2018
EG8078	[unc-119(ed3)III, oxTi185 I]	Caenorhabditis Elegans Center
EG8079	[unc-119(ed3)III, oxTi179 II]	Caenorhabditis Elegans Center
EG8081	[unc-119(ed3)III, oxTi177 IV]	Caenorhabditis Elegans Center
SS104	glp-4(bn2)	Caenorhabditis Elegans Center
TK22	mev-1(kn1)	Caenorhabditis Elegans Center
JV1	jrIs1 [rpl-17p::HyPer + unc-119(+)]	Caenorhabditis Elegans Center
LB138	him-8(e1439)IV;uaDf5/+	Caenorhabditis Elegans Center
CL2166	dvIs19[(pAF15)gst-4p::GFP::NLS]III	Caenorhabditis Elegans Center
SJ4100	zcIs13[hsp-6p::GFP + lin-15(+)]	Caenorhabditis Elegans Center
FX06887	damt-1(tm6887)	National BioResource Project
FX04398	sams-3(tm4389)	National BioResource Project
VC239	sams-5(gk147)	Caenorhabditis Elegans Center
SJZ970	zcIs14[myo-3p::GFP(mit)]III; foxEx249[myo-3p::nmad-1::mKate2::HA::tbb-2 3'UTR]	This study
SJZ1742	foxSi217[myo-3p::MTS::GFP]II; foxEx357[eft-3p::sdhb-1 MTS::nmad-1::mKate2::HA::tbb-2 3' UTR]	This study
SJZ1747	foxSi217[myo-3p::MTS::GFP]II; foxEx360[eft-3p::sdhb-1 MTS::nmad-1(D186A)::mKate2::HA::tbb-2 3' UTR]	This study
SJZ1108	zcIS14[myo-3p::GFP(mit)]III; foxEx288[myo-3p::alkb-1::mKate2::HA::tbb-2 3'UTR]	This study
SJZ1739	foxSi217[myo-3p::MTS::GFP]II; foxEx354[eft-3p::alkb-1(H245A, D247A)::mKate2::HA::tbb-2 3' UTR]	This study
SJZ1310	zcIs14[myo-3p::GFP(mit)]III;foxEx317[eft-3p::damt-1::mKate2::HA::tbb-2 3'UTR]	This study
SJZ1741	foxSi217[myo-3p::MTS::GFP]II; foxEx356[eft-3p::sdhb-1 MTS::damt-1::mKate2::HA::tbb-2 3' UTR]	This study
SJZ1738	foxSi217[myo-3p::MTS::GFP]II; foxEx353[eft-3p::sdhb-1 MTS::damt-1(D191A, W194A)::mKate2::HA::tbb-2 3' UTR]	This study
SJZ1109	foxSi180[eft-3p::sdhb-1 MTS::damt-1::mKate2::HA::tbb-2 3' UTR] IV	This study
SJZ1293	foxSi204 [eft-3p:: sdhb-1 MTS::damt-1(D191A, W194A)::mKate2::HA::tbb-2 3'-UTR] IV	This study
SJZ1148	foxSi179[eft-3p::alkb-1::mKate2::HA::tbb-2 3' UTR]IV	This study
SJZ1267	foxSi203[eft-3p::alkb-1(H245A, D247A)::mKate2::HA::tbb-2 3'UTR]IV	This study
SJZ1113	foxSi182[eft-3p::sdhb-1 MTS::nmad-1::mKate2::HA::tbb-2 3' UTR]IV	This study
SJZ1186	foxSi198[eft-3p::sdhb-1 MTS::nmad-1(D186A)::mKate2::HA::tbb-2 3' UTR]IV	This study
SJZ1173	glp-4(bn2); foxSi180[eft-3p::sdhb-1 MTS::damt-1::mKate2::HA::tbb-2 3' UTR] IV	This study
SJZ1316	glp-4(bn2); foxSi204 [eft-3p:: sdhb-1 MTS::damt-1(D191A, W194A)::mKate2::HA::tbb-2 3'-UTR] IV	This study
SJZ1287	glp-4(bn2); foxSi179[eft-3p::alkb-1::mKate2::HA::tbb-2 3' UTR]IV	This study
SJZ1307	glp-4(bn2); foxSi203[eft-3p::alkb-1(H245A, D247A)::mKate2::HA::tbb-2 3'UTR]IV	This study
SJZ1220	glp-4(bn2); foxSi182[eft-3p::sdhb-1 MTS::nmad-1::mKate2::HA::tbb-2 3' UTR]IV	This study
SJZ1233	glp-4(bn2); foxSi198[eft-3p::sdhb-1 MTS::nmad-1(D186A)::mKate2::HA::tbb-2 3' UTR]IV	This study
SJZ1160	foxSi180[eft-3p::sdhb-1 MTS::damt-1::mKate2::HA::tbb-2 3' UTR]IV; zcIs13[hsp-6p::GFP + lin-15(+)]	This study
SJZ1178	foxSi179[eft-3p::alkb-1::mKate2::HA::tbb-2 3' UTR]IV; zcIs13[hsp-6p::GFP + lin-15(+)]	This study
SJZ1164	foxSi182[eft-3p::sdhb-1 MTS::nmad-1::mKate2::HA::tbb-2 3' UTR]IV; zcIs13[hsp-6p::GFP + lin-15(+)]	This study
SJZ1393	foxSi180[eft-3p::sdhb-1 MTS::damt-1::mKate2::HA::tbb-2 3' UTR]IV; dvIs19[(pAF15)gst-4p::GFP::NLS]III	This study
SJZ1412	foxSi179[eft-3p::alkb-1::mKate2::HA::tbb-2 3' UTR]IV; dvIs19[(pAF15)gst-4p::GFP::NLS]III	This study
SJZ1391	foxSi180[eft-3p::sdhb-1 MTS::damt-1::mKate2::HA::tbb-2 3' UTR] IV; jrIs1 [rpl-17p::HyPer + unc-119(+)]	This study
SJZ1399	foxSi204 [eft-3p:: sdhb-1 MTS::damt-1(D191A, W194A)::mKate2::HA::tbb-2 3'-UTR] IV; jrIs1 [rpl-17p::HyPer + unc-119(+)]	This study
SJZ1161	foxSi180[eft-3p::sdhb-1 MTS::damt-1::mKate2::HA::tbb-2 3' UTR] IV; uaDf5/+ (~60%)	This study
SJZ1389	foxSi204 [eft-3p:: sdhb-1 MTS::damt-1(D191A, W194A)::mKate2::HA::tbb-2 3'-UTR] IV; uaDf5/+ (~60%)	This study
SJZ1250	foxSi179[eft-3p::alkb-1::mKate2::HA::tbb-2 3' UTR]IV; uaDf5/+ (~60%)	This study
SJZ1480	foxsi203[eft-3p::alkb-1(cDNA, H245A, D247A)::mKate2::HA::tbb-2 3'UTR]IV; uaDf5/+ (~60%)	This study
SJZ1165	foxSi182[eft-3p::sdhb-1 MTS::nmad-1::mKate2::HA::tbb-2 3' UTR]IV; uaDf5/+ (~60%)	This study
SJZ1537	foxSi198[eft-3p::sdhb-1 MTS::nmad-1(D186A)::mKate2::HA::tbb-2 3' UTR]IV; uaDf5/+ (~60%)	This study
