## Supplemental Table 5 for "Misregulation of mitochondrial 6mA promotes the propagation of mutant mtDNA and causes aging in *C. elegans*"

### Sheet: Table S5 plasmids
Plasmid	Description	Source
pSJ9048	C elegans mt.1,818-10,232	Ahier et al., 2018
pSZ217	myo-3p::nmad-1::mKate2::GGSGG::HA::tbb-3 3’UTR	This study
pSZ245	myo-3p::alkb-1::mKate2::GGSGG::HA::tbb-3 3’UTR	This study
pSZ258	eft-3p:: MTSnmad-1::GGSGGS linker::mKate2::HA::tbb-3 3’UTR	This study
pSZ259	eft-3p::MTSdamt-1::GGSGGS linker::mKate2::HA::tbb-3 3’UTR	This study
pSZ286	eft-3p::MTSnmad-1inactive::GGSGGS linker::mKate2::HA::tbb-3 3’UTR	This study
pSZ295	eft-3p::MTSdamt-1inactive::GGSGGS linker::mKate2::HA::tbb-3 3’UTR	This study
pSZ299	eft-3p::alkb-1inactive::GGSGGS linker::mKate2::HA::tbb-3 3’UTR	This study
PSZ305	eft-3p::damt-1::GGSGGS linker::mKate2::HA::tbb-2 3'-UTR::tbb-3 3’UTR	This study
pSZ310	myo-3p::MTSGFP	This study
