## Supplemental Table 6 for "Misregulation of mitochondrial 6mA promotes the propagation of mutant mtDNA and causes aging in *C. elegans*"

### Sheet: Table S6 Oligonucleotides
Code	Description	Sequence
aa10	This study	5'-GGAGGATCCGGAGGAATGAGTAAAGGAGAAGAACTTTTCAC-3'
aa11	This study	5’-CTCAACTTTTCTATACAAAGTTGATAGCTTG-3’
aa33	This study	5’-CCAAGAACTGGAGGTAATCCTC-3’
aa34	This study	5’-CACAATAATTCACCAAACTGATACTC-3’
aa273	This study	5’-TTTTTCTGGTACCGAGCTCGAATTCA-3’
aa274	This study	5’-GGAGGATCTGGAGGATCTGGAGGA-3’
aa275	This study	5’-GGTACCAGAAAAAATGTGTGAGTTCATTTTTCAACCCT-3’
aa276	This study	5’-CTCCAGATCCTCCAATTTTCTTCGCAATAATAATATAATTTC-3’
aa277	This study	5’-GTACCAGAAAAAATGTTGGCCCGTTCGGCTCGTCT
aa278	This study	5’-TCCTCCGATCTCGAACGTCTTGAT-3’
aa279	This study	5’-GAGATCGGAGGAATGGACACAGAATTTGCGATTCTTG-3’
aa280	This study	5’-TCCAGATCCTCCCAAAGAGATATTTCGAGTGAAAACATG-3’
ah1	Greer et al., 2015	5’-GGGAATTTCCCGGCGATTTG6mATCAAATCGCCGGGAAATTCCC-3’
ah2	Greer et al., 2015	5’-GGGAATTTCCCGGCGATTTGATCAAATCGCCGGGAAATTCCC-3’
ah5	This study	5’-AAGCTTCAATACAAGCTCAAATACAATAC-3’
ah7	This study	5’-CCTTTGGCCAATCCCGGGGATCTCTATAACTTGATAGCGATAAAAAAAATAGC-3’
ah8	This study	5’-AGATAGTTTTACACGCGCGTATACG-3’
ah11	This study	5’-GATTAATTTTTTTTAGGGTACTTTCTTCTGC-3’
ah12	This study	5’-AACAATAAAAGTAAAAATAGAAATTACTGACCTTAATGG-3’
ah13	This study	5’-ATTTGAAGAGGTTTTGGTGTTACAGG-3’
ah14	This study	5’-TACTCAGGTCTAAAACAAACTTTATCATAATCACC-3’
ah20	This study	5’-AATTACCCCTAAGACTTTATTTGGAATAGCAC-3’
ah23	This study	5’-TAGTGAAAAGATAAGAAAAAAACTTCTTTTTATAGGGTC-3’
ah41	This study	5’-ACTTATAGTAAGGTAAGTTTTACATCGATGTTGTATTCAG-3’
ah42	This study	5’-AGAATTTTGAATTTTTCCAACTCTTACAAAACCAC-3’
ah56	This study	5’-TCCTTTACTCCCCATGCCGAG-3’
ah57	This study	5’-ACAAGGATAACAGGAATCGCTGGAC-3’
ah58	This study	5’-ACGTTCTTTGACCCGGCAGG-3’
ah59	This study	5’-CACCAGTTGGAATAGCAATAATCATTGTGG-3’
ah62	This study	5’-TGCCTGATAAAAAGGATTACCTTGATAGG-3’
ah63	This study	5’-TCCTAACCAAGAATTAGATGTAACTGTAATTAATGTCC-3’
ah66	This study	5’-TGTATGAGCTCATCATATATTTACCGTTGG-3’
ah67	This study	5’-ACAGCTCCTATAGATAAAACATAATGAAAATGAGC-3’
ah89	This study	5’-TCTATTAATCTACCATCCTCCGTGAAACC-3’
ah90	This study	5’-GACTGTGTGCTGTCCTTTCATGC-3’
ah93	This study	5’-CATCTGTTCTGATTCTTTGGGCACC-3’
ah94	This study	5’-AATATTACCTCCGTGTAGGGTTGCA-3’
ah95	This study	5’-ACACATCAACTGCAACTCCAAAGC-3’
ah96	This study	5’-GCTTTATGACCCTGAAGTAGGAACC-3’
ah97	This study	5’-ATCGCACCTACGTTCAATATTACAGG-3’
ah98	This study	5’-GAAAATAATGTGTTAGTTGGGGGGTGAC-3’
ah103	This study	5’-CACCAAGGTTACATTTATGGGATTAGCAC-3’
ah104	This study	5’-ACCGCTAATTAAAGTTGTATAAACAGAAAATCC-3’
ah105	This study	5’-GTTAATGGGATGTTGGTGACATTGC-3’
ah105	This study	5’-GTTAATGGGATGTTGGTGACATTGC-3’
ah106	This study	5’-ATTAACCTATCGGGCGTATAATAAAATGC-3’
ah107	This study	5’-GACAACAAGATGGACGTAATTATAGGAATAATGG-3’
ah108	This study	5’-TTCAAAGACGAAAACTGTAACCAAAAGTC-3’
ah109	This study	5’-ACAAATCATCCATCAATTGCCCAAAGG-3’
ah110	This study	5’-TTTGTCTTCTTCCCAATAAATGACGCTC-3’
ah111	This study	5’-TTTACTATATTTTTTTCTAGCTTAGC-3’
ah112	This study	5’-GTAACTATTGAAAAACCTATTTGTG-3’
ah113	This study	5’-AAAGGGTTATTTTTTATAAGATATCG-3’
ah114	This study	5’-CAAATTGGAATAACTCTTAAAAGTC-3’
ah129	This study	5’-CTGGAAAGGGCATTCCATCCAG-3’
ah130	This study	5’-CCTGGCAAATTCAGGGCTAGAC-3’
ah133	This study	5’-GCAAACTTGACAGATAACCCAGAAACTC-3’
ah134	This study	5’-GCATTTACGATCGACATCTTATGAAGTCC-3’
ah151	This study	5’-AGCTGGTATTCTCGCTCGTACAG-3’
ah152	This study	5’-AATAACCCAGCACTGCGCTAGAG-3’
ah157	This study	5’-GAGTGTAATAGGAGCATCCGTCGAC-3’
ah158	This study	5’-TCTCGCACGGCTCCTAAGTG-3’
ah213	This study	5’-GCGACGTAGAGTACGATCACAACCTCAAAAGGATATCG6mATCAGATGGTCTCAAACTCGTCCAGTGTATGACTGATCACTCC-3’
ah214	This study	5’-GCGACGTAGAGTACGATCACAACC-3’
ah215	This study	5’-GGAGTGATCAGTCATACACTGGACG-3’
ah216	This study	5’-GTCTTCTCGAGCTCACCTGTAAGCTCAAAAGGATATCGATCAGATGGTCTCAAACTGTGGGACGCTCCGTCGGGAGCTCTG-3’
ah217	This study	5’-GTCTTCTCGAGCTCACCTGTAAGC-3’
ah218	This study	5’-CAGAGCTCCCGACGGAGC-3’
ah219	This study	5’-TTGGTAGTGATAATTGTATTTTTTAGTAACAG-3’
ah220	This study	5’-AGAAACATACTTATTTATACTATTATCTCTACAG-3’
ah221	This study	5’-TTTTATCTTATAAAGTTTTCTTTCAGGGA-3’
ah222	This study	5’-AATTGCCGAGGTAAATTTTTATTGC-3’
ah223	This study	5’-GTTCCAGAATAATCGGCTAGAC-3’
ah224	This study	5’-GAAAATTCACTAATATAAATCCAAATTCTACC-3’
ah225	This study	5’-CTCATTAACTACTTAATTTTTTGACTCGTG-3’
ah226	This study	5’-TGTTTCTTAAATCATAAACCGGGT-3’
ah227	This study	5’-GCTTTATCAAGGATTAGAATTAAGAATAGG-3’
ah228	This study	5’-TACTCATTAAGATATAAAAAAATTAAACGAGAG-3’
ah229	This study	5’-AATGTGGTTTTTAACATTTCAAAAATTACC-3’
ah230	This study	5’-ACAAAAATTTGAACATAACAAATCAATAAACC-3’
ah231	This study	5’-GGTTACGGTCCAAAAAGATGC-3’
ah232	This study	5’-AGGGCCATATTTTAATTATAAACTAAAAGAG-3’
ah233	This study	5’-CAAATAAAGTCTTAGGGGTAATTGC-3’
ah234	This study	5’-ACTAAAAATTTATTTAATTTGGTTAAACAAGAGG-3’
ah235	This study	5’-ATTTTTTGCCTCAGCCGGA-3’
ah236	This study	5’-CCTCAAGCAAAAGAAATAAATAACACAG-3’
ah237	This study	5’-GTACACGAGTTGGGAGAGAC-3’
ah238	This study	5’-ATGTGCTCAAGTTACTGTAACAC-3’
ah239	This study	5’-TGTTGATGTAGTGTGATTATTTTTATTTGTG-3’
ah240	This study	5’-AGAAATTCTAACAAAGCTACTAGAAACC-3’
ah241	This study	5’-ACAATGTATGAATTTTAATTGCATTTTTAGG-3’
ah242	This study	5’-CCTTATATGAGTGACTGAAGAATAAGC-3’
ah243	This study	5’-GTGAATTTTATCATACATCTGGGAGG-3’
ah244	This study	5’-CACCCCTATTTGATAAAAATACAACTG-3’
ah245	This study	5’-CCACCTTCTTTGTCATTTTTATCAG-3’
ah246	This study	5’-TCAAGTATTAAAATTATGGTAACCTTTTCC-3’
ah247	This study	5’-GGGTTTTCAGCACCATTAGTC-3’
ah248	This study	5’-CACATTATTAAAAATAATGTACTAACGTGC-3’
ah249	This study	5’-TCAACTTTTAAATTAATCTTTATAAAAAATATCAAGG-3’
ah250	This study	5’-AATAAAGAGTTCCGATATCTTTATGATTAG-3’
ah251	This study	5’-GGAACTCTTTATTTTATTTTTGGACTTTG-3’
ah252	This study	5’-CTGTCCATTCCTAAGAAAAAAACC-3’
ah253	This study	5’-TTTTAGTTTACATGCAGCAGG-3’
ah254	This study	5’-TGTTCTAATGAAATAGAACTTCTACG-3’
ah255	This study	5’-GGTTTTATCTCTACCGGTTTTAGC-3’
ah256	This study	5’-AACAAATGTTGATAAATAAGAGGATTACC-3’
ah257	This study	5’-GAGATATTCCTGGGTTAGAATTTGAC-3’
ah258	This study	5’-GAATGTTAGTATCACAAGGAATAACAC-3’
ah259	This study	5’-AAATATAATTGAAGAACTTGAAGTCTTG-3’
ah260	This study	5’-CTTAATGTCCTCACGCTAAGAC-3’
ah261	This study	5’-GCTTTTACTAAAAGAGCACAATTTCC-3’
ah262	This study	5’-GCTGTAACTAAAGTTCTACTATGAACC-3’
ah272	This study	5’-TAATCCGAATTCCGAGCTCATCAAGGAG-3’
ah273	This study	5’-TCAATAACATTTTTTCTGGTACCGAGCTC-3’
ah274	This study	5’-ACCAGAAAAAATGTTATTGAGCATTTCTGG-3’
ah275	This study	5’-TGAGCTCGGAATTCGGATTAACCTGCCG-3’
ah277	This study	5’-CACGGGACATTTTTTCTGGTACCGAGCTC-3’
ah278	This study	5’-ACCAGAAAAAATGTCCCGTGCTGAAAAC-3’
ah279	This study	5’-TGAGCTCGGATTTCTTCAATAAATCGAATACTCCC-3’
ah280	This study	5’-GAAGAAAATTTCCGAGCTCATCAAGGAG-3’
ah295	This study	5’-AACTTCCGTGTCCGAGCTCATCAAGGAG-3’
ah296	This study	5’-CGGAACCCATTTTTTCTGGTACCGAGCTC-3’
ah297	This study	5’-ACCAGAAAAAATGGGTTCCGCAGAACAAG-3’
ah298	This study	5’-TGAGCTCGGACACGGAAGTTTTCGAAAGTG-3’
ah323	This study	5’-ACCGAGCTCGAATTCACTAGTGATTGAGCAAAGTGTTTCCCAACTG-3’
ah325	This study	5’-GGATCTGGAGGATCCGAGCTCATCAAGGAG-3’
ah329	This study	5’-TCCAGATCCTCCCACGGAAGTTTTCGAAAGTGG-3’
ah340	This study	5’-GCTTGTTCTGCGGAACCCATTCCTCCGATCTCGAACGTCTTG-3’
ah362	This study	5’-GCGTTCAGTAAATCAGTGAAACGAAAACG-3’
ah363	This study	5’-TGGTGGAGCGGCAATGATCAAGTC-3’
ah364	This study	5’-AGGATGATATGTGGATTTGGGGAAATCG-3’
ah365	This study	5’-GATGCATCTCAATGGCACTTTTCTTCAC-3’
ah368	This study	5’-ATGGACACAGAATTTGCGATTCTTG-3’
ah369	This study	5’-GCATGTTCTCCTTGATGAGCTCGGACAAAGAGATATTTCGAGTGAAAACATGTTCAG-3’
ah376	This study	5’-GCCAGCCGTTGCTAAATCCGAACGTTCAGCGGCC-3’
ah377	This study	5’-TTTAGCAACGGCTGGCGACAGTGCTGATTTCGGT-3’
at19	This study	5’-ATGTTGGCCCGTTCGGCT-3’
CD4	This study	5’-GCACGCCAGACCCTGCATCAGTTC-3’
CD5	Ahier et al., 2018	5’-GATGGTCTCGCGGGAATTGG-3’
CD6	This study	5’-CGAGAAGCGCAAGTGGCTGTTCCTGATTGCGGCTGTGACCAG-3’
CD7	This study	5’-TCGTACACAACCACGGCGGGCAGCTTGTCGTG-3’
CD15	Ahier et al., 2018	5’-AGCGTCATTTATTGGGAAGAAGAC-3’
CD16	This study	5’-AAGCTTGTGCTAATCCCATAAATGT-3’
CD17	This study	5’-GCCGACTGGAAGAACTTGTC-3’
CD18	This study	5’-GCGGAGATCACCTTCCAGTA-3’
CD23	This study	5’-CCTATGATATTTAAATGGCA-3’
CD24	This study	5’-CACAAATTATTTTGCTACCT-3’
CD25	This study	5’-TGAGTAGTAAAATTAGAAGA-3’
CD26	This study	5’-TAAGTGTAGATGTATAACCG-3’
CD29	This study	5'-TCCTCCGATCTCGAACGTCTTG-3'
CD185	This study	5’-GTAGTTTATTGTTGGGAGTTTTAGTG-3’
CD186	This study	5’-CACAATAATTCACCAAACTGATACTC-3’
CD187	This study	5’-AGATGAGATTTATTGGGTATTTCTAG-3’
CD188	This study	5’-CACCTAGACGATTAGTTAATGCTG-3’
CD189	This study	5’-GTAGTTCATACCCTCGTTATCGTTATG-3’
CD190	This study	5’-CTGCGTAAAAACACAATATAATTAAAGAG-3’
ik176	This study	5’-CGAAGCCAACAACGGAAAGTA-3’
ik177	This study	5’-TCCGAACACAAAGTTGTCAGG-3’
ik219	This study	5’-TGAGCAAAGTGTTTCCCAACTG-3’
ik220	This study	5’-GCACCTTTGGTCTTTTATTGTC-3’
ges-1F	Ahier et al., 2018	5’-GCTCTCCGCATGCTAATGAATACC-3’
ges-1R	Ahier et al., 2018	5’-CTAACTGGTCTCCATTCTACATCTT-3’
