## Supplemental Table 7 for "Misregulation of mitochondrial 6mA promotes the propagation of mutant mtDNA and causes aging in *C. elegans*"

### Sheet: Table S7 MeDIP and DpnI primers
Site	Oligonucleotide pairs
	forward	reverse
C. elegans MeDIP qPCR
mtDNA unfragmented	ah13	ah14
mtDNA unfragmented	ah105	ah106
mtDNA unfragmented	ah109	ah110
nDNA	CD17	CD18
mtDNA fragment 1	ah8	ah23
mtDNA fragment 2	ah109	ah110
mtDNA fragment 3	ah103	ah104
mtDNA fragment 4	ah11	ah12
mtDNA fragment 5	ah105	ah106
mtDNA fragment 6	ah113	ah114
mtDNA fragment 7	ah13	ah14
mtDNA fragment 8	ah41	ah42
mtDNA fragment 9	ah111	ah112
mtDNA fragment 10	ah107	ah108
mtDNA fragmentation control	ah13	ah20
MeDIP qPCR on non-C. elegans samples
Danio rerio mtDNA	ah56	ah57
Danio rerio mtDNA	ah58	ah59
Mus musculus mtDNA	ah89	ah90
Mus musculus mtDNA	ah93	ah94
Drosophila melanogaster mtDNA	ah62	ah63
Drosophila melanogaster mtDNA	ah66	ah67
HEK293 mtDNA	ah95	ah96
HEK293 mtDNA	ah97	ah98
Arabidopsis thaliana mtDNA	ah129	ah130
Arabidopsis thaliana mtDNA	ah151	ah152
Arabidopsis thaliana cpDNA	ah133	ah134
Arabidopsis thaliana cpDNA	ah157	ah158
6mA-sensitive restriction digest
A813	ah219	ah220
A928	ah221	ah222
A1107	ah223	ah224
A1323	ah225	ah226
A3127	ah227	ah228
A3786	ah229	ah230
A4389	ah231	ah232
A5383	ah233	ah234
A5755	ah235	ah236
A6013	ah237	ah238
A6436	ah239	ah240
A7204	ah241	ah242
A7438	ah243	ah244
A7627	ah245	ah246
A7746	ah247	ah248
A7895	ah249	ah250
A7943	ah251	ah252
A8333	ah253	ah254
A8500 and A8527	ah255	ah256
A10034	ah257	ah258
A10777	ah259	ah260
A12242	ah261	ah262
Control site without GATC motif	ah105	ah106
