## Supplemental Table 8 for "Misregulation of mitochondrial 6mA promotes the propagation of mutant mtDNA and causes aging in *C. elegans*"

### Sheet: Table S8 Additional Resources
Resource	Source	Identifier
Antibodies
rabbit anti-6mA	Synaptic Systems	202 003
mouse anti-ATPB	abcam	ab14730
mouse anti-MTCO1	abcam	ab14705
mouse anti-α tubulin	Sigma	T6074
rabbit anti-HA	Cell Signaling	C29F9
IRDye® 800CW goat anti-rabbit	LI-COR Biosciences	926-32211
IRDye® 680RD goat anti-mouse	LI-COR Biosciences	926-68070
Bacterial strains
OP50	Caenorhabditis Elegans Center	CGC: OP50, RRID: WB-STRAIN: WBStrain00041969
Escherichia coli: DH5α	Thermo Scientific
Escherichia coli: dam-/dcm-	New England Biolabs	C2925I
Chemicals and peptides
HA peptide	Sigma	I2149
DpnI	New England Biolabs	R0176
DpnII	New England Biolabs	R0543
HaeIII	New England Biolabs	R0108
Protease inhibitor	Sigma	S8820
nuclease S1	Promega	M5761
phosphodiesterase	Sigma	P3243
phenol-chloroform-isoamyl	Sigma	77617
paraquat	Sigma	856177
Serva Blue G	CSAScientific	B3193-5G
Tetramisole hydrochloride	Sigma	T1512
TRIzol™ reagent	Invitrogen™	15596026
Pierce™ anti-HA magnetic beads	ThermoScientific™	88837
Pierce™ magnetic protein A/G beads	ThermoScientific™	88802
Phusion™ High-Fidelity DNA Polymerase	ThermoScientific™	F530
T4 polynucleotide kinase	New England Biolabs	M0201
T4 DNA ligase	New England Biolabs	M0202
Phusion DNA polymerase	New England Biolabs	M0530
Taq DNA ligase	New England Biolabs	M0208
T5 exonuclease	New England Biolabs	M0363
Commercial assays
SensiFAST™ SYBR® No-ROX Kit	Bioline	BIO-98050
MolecularProbes™ ATP Determination Kit	Invitrogen	A22066
PureLink™ Quick Plasmid Miniprep Kit	Invitrogen	K210011
DNeasy Blood & Tissue Kit	Qiagen	69504
AccuPrep® Nano-Plus Plasmid Mini Extraction Kit	Bioneer	K-3111
PureLink™ HiPure Plasmid Miniprep Kit	Invitrogen	K210003
Datasets
Pacific Biosciences C. elegans SMRT dataset	Pacific Biosciences	N/A
C. elegans SMRT dataset	Greer et al., 2015	GSE66504
mRNA sequencing 6mA mutant strains	This study
Software / algorithms
MultiQuant	AB Sciex	3.0.31721.0
FIJI	Schindelin et al., 2012	2.0.0-rc-61/1.51n
SMRT Pipe	Pacific Biosciences	2.0.0
WormLab®	MBF Bioscience	2017.00.1
Quiver	Pacific Biosciences
ClustalO	Madeira et al., 2022	1.2.4
ImageStudio	LI-COR Biosciences	4.0
LightCycler 480 Software	Roche	1.5.1.62
RotorGene Q Series	Qiagen	2.3.1
Prism 9 for macOS	GraphPad Software	9.1.0
Zen 2 Blue Edition	ZEISS	2.0.0.0
Other resources
Oxygen electrode system	Hansatech	Oxygraph
qPCR system	Roche	LightCycler 480
qPCR system	Qiagen	Rotorgene
Fluorescence compound microscope	ZEISS	Zeiss Z2 Imager
Dissecting microscope	Nikon	SMZ 745T
UV crosslinker	Spectrolinker	XL-1000
Imaging system	LI-COR Biosciences	LI-COR Odyssey Fc
Mass spectrometer	Sciex	QTRAP 5500
UPLC	Shimadzu	N/A
10 kDa ultrafilter	GE Healthcare	GE-28-9322
Plate reader	BMG LABTECH	POLARstar
Plate reader	BMG LABTECH	CLARIOstar
